# Age, Sex and Alzheimer’s disease: A longitudinal study of 3xTg-AD mice reveals sex-specific disease trajectories and inflammatory responses mirrored in postmortem brains from Alzheimer’s patients

**DOI:** 10.1101/2023.12.23.573209

**Authors:** Alicia J. Barber, Carmen L. del Genio, Anna Beth Swain, Elizabeth M. Pizzi, Sarah C. Watson, Vedant N. Tapiavala, George J. Zanazzi, Arti B. Gaur

## Abstract

**Background:** Aging and sex are major risk factors for developing late-onset Alzheimer’s disease. Compared to men, women are not only nearly twice as likely to develop Alzheimer’s, but they also experience worse neuropathological burden and cognitive decline despite living longer with the disease. It remains unclear how and when sex differences in biological aging emerge and contribute to Alzheimer’s disease pathogenesis. We hypothesized that these differences lead to distinct pathological and molecular Alzheimer’s disease signatures in males and females, which could be harnessed for therapeutic and biomarker development.

**Methods:** We aged male and female, 3xTg-AD and B6129 (WT) control mice across their respective lifespans while longitudinally collecting brain, liver, spleen, and plasma samples (n=3-8 mice per sex, strain, and age group). We performed histological analyses on all tissues and assessed neuropathological hallmarks of Alzheimer’s disease, markers of hepatic inflammation, as well as splenic mass and morphology. Additionally, we measured concentrations of cytokines, chemokines, and growth factors in the plasma. We conducted RNA sequencing (RNA-Seq) analysis on bulk brain tissue and examined differentially expressed genes (DEGs) between 3xTg-AD and WT samples and across ages in each sex. We also examined DEGs between clinical Alzheimer’s and control parahippocampal gyrus brain tissue samples from the Mount Sinai Brain Bank (MSBB) study in each sex.

**Results:** 3xTg-AD females significantly outlived 3xTg-AD males and exhibited progressive Alzheimer’s neuropathology, while 3xTg-AD males demonstrated progressive hepatic inflammation, splenomegaly, circulating inflammatory proteins, and next to no Alzheimer’s neuropathological hallmarks. Instead, 3xTg-AD males experienced an accelerated upregulation of immune-related gene expression in the brain relative to females, further suggesting distinct inflammatory disease trajectories between the sexes. Clinical investigations revealed that 3xTg-AD brain aging phenotypes are not an artifact of the animal model, and individuals with Alzheimer’s disease develop similar sex-specific alterations in canonical pathways related to neuronal signaling and immune function. Interestingly, we observed greater upregulation of complement-related gene expression, and lipopolysaccharide (LPS) was predicted as the top upstream regulator of DEGs in diseased males of both species.

**Conclusions:** Our data demonstrate that chronic inflammation and complement activation are associated with increased mortality, revealing that age-related changes in immune response act as a primary driver of sex differences in Alzheimer’s disease trajectories. We propose a model of disease pathogenesis in 3xTg-AD males in which aging and transgene-driven disease progression trigger an inflammatory response, mimicking the effects of LPS stimulation despite the absence of infection.
