## Supplementary material for "Age, Sex and Alzheimer’s disease: A longitudinal study of 3xTg-AD mice reveals sex-specific disease trajectories and inflammatory responses mirrored in postmortem brains from Alzheimer’s patients": Table S1

### Sheet: Sheet1
Name	Acronym	Group	Category	Testing Frequency
Cilia-associated respiratory bacillus	CARB	Bacillus	Bacteria	Yearly
Ectromelia	ECTRO	Poxvirus	Virus	Yearly
Encephalitozoon cuniculi	E. cuniculi	Protozoa	Parasite	Yearly
Group A rotavirus	EDIM	Reoviruses	Virus	Quarterly
Hantaan virus	HANT	Hantavirus	Virus	Yearly
K virus	K	Papovavirus	Virus	Yearly
Lactate dehyrogenase elevating virus	LDV	Lactate dehyrogenase elevating virus	Virus	Yearly
Lymphocytic choriomeningitis virus	LCMV	Arenavirus	Virus	Yearly
Minute virus of mice	MVM	Parvovirus	Virus	Quarterly
Mouse adenovirus-1	MAV-1	Adenovirus	Virus	Yearly
Mouse adenovirus-2	MAV-2	Adenovirus	Virus	Yearly
Mouse cytomegalovirus	MCMV	Herpesvirus	Virus	Yearly
Mouse hepatitis virus	MHV	Coronavirus	Virus	Quarterly
Mouse parvovirus	MPV	Parvovirus	Virus	Quarterly
Mouse T lymphotropic Virus	MTLV	Herpesvirus	Virus	Yearly
Murine Norovirus	MNV	Calicivirus	Virus	Quarterly
Mycoplasma pulmonis	M. pulmonis	Mycoplasma	Bacteria	Quarterly
Orthoreovirus	REO	Reoviruses	Virus	Quarterly
Parvovirus	Parvovirus	Parvovirus	Virus	Quarterly
Pneumonia virus of mice	PVM	Paramyxovirus	Virus	Quarterly
Polyomavirus	POLY	Papovavirus	Virus	Yearly
Sendai virus	SENDAI	Paramyxovirus	Virus	Quarterly
Theilovirus	RTV	Picornavirus	Virus	Quarterly
