## Supplementary material for "Age, Sex and Alzheimer’s disease: A longitudinal study of 3xTg-AD mice reveals sex-specific disease trajectories and inflammatory responses mirrored in postmortem brains from Alzheimer’s patients": Table S2

### Sheet: Sheet1
	Pale Coloring	Mass found	Blood Abnormality	GI Abnoramlity	Urological Abnormality	Reproductive Organ Abnormality	Neurological/Behavioral Abnormality	Cardiovascular Abnormality	Dermatological Abnormality	Opthamological Abnormality	Splenic Abnormality	Hepatic Abnormality
AD Females	5	4	1	6	2	2	3	4	1	1	4	2
AD Males	2	1	2	4	3	3	4	5	2	1	12	1
WT Females	0	1	0	1	0	0	1	2	1	0	2	1
WT Males	1	1	0	0	0	0	1	0	0	0	1	0
Blood abnormality = blood/plasma differs in color and/or volume
GI abnormality = intestines abnormally filled with feces, liquid, or air
Urological abnormality = pale and/or small kidneys, bladder bulging with urine
Reproductive organ abnormality = internal organs inflammed and/or enlarged, imperforate vagina
Neurological/Behavioral abnormality = observed seizures, paralysis, impaired limb movement, erratic behavior/movements
Cardiovascular abnormality = enlarged heart, splotchy/bloody lungs
Dermatological abnormality = dermatitis, open wound
Opthamological abnormality = discharge from eyes, eyes not fully opened
Splenic abnormality = enlarged spleen, blood clots/masses
Hepatic abnormality = liver discoloration/splotchiness
