## Supplementary material for "Age, Sex and Alzheimer’s disease: A longitudinal study of 3xTg-AD mice reveals sex-specific disease trajectories and inflammatory responses mirrored in postmortem brains from Alzheimer’s patients": Table S3

### Sheet: 3xTg-AD F (6 vs. 18 mo.)
Term	Overlap	P-value	Adjusted P-value	Odds Ratio	Combined Score	Genes
Complement activation, classical pathway	2023-05-17	4.80842e-10	1.05304e-07	184.611	3960.92	C1QB;C3;C4B;C1QA;C1QC
Complement and coagulation cascades	6/70	2.07839e-08	2.27583e-06	42.3707	749.5	C4B;C1QB;C3;C1QA;C3AR1;C1QC
Immune system	14/998	9.4321e-08	6.88543e-06	7.4956	121.253	C1QB;C1QA;ITGB2;LY86;CTSS;FYB;C4B;C3;TYROBP;PTPRC;FCGR2B;B2M;CTSD;C1QC
Lysosome	6/121	5.53309e-07	3.02937e-05	23.5198	338.857	HEXB;HEXA;LAPTM5;CD68;CTSD;CTSS
Systemic lupus erythematosus	6/139	1.24957e-06	5.00781e-05	20.3182	276.179	C4B;C1QB;C3;C1QA;FCGR2B;C1QC
Complement cascade	5/77	1.372e-06	5.00781e-05	30.6759	414.102	C4B;C1QB;C3;C1QA;C1QC
B lymphocyte cell surface molecules	2023-03-11	2.39168e-06	7.48255e-05	159.112	2059.46	PTPRC;ITGB2;FCGR2B
Immunoregulatory interactions between a lymphoid and a non-lymphoid cell	5/119	1.17223e-05	0.000320899	19.3333	219.511	C3;TYROBP;ITGB2;FCGR2B;B2M
Innate immune system	7/319	1.36366e-05	0.000331823	10.2464	114.788	C4B;C1QB;C3;C1QA;LY86;CTSS;C1QC
Adaptive immune system	9/606	1.67508e-05	0.000366842	7.11595	78.2545	C3;TYROBP;PTPRC;ITGB2;FCGR2B;B2M;CTSD;CTSS;FYB
Interleukin-5 regulation of apoptosis	5/144	2.94599e-05	0.000586521	15.8361	165.21	C3;RGS2;HEXA;ITGB2;FOSL2
Prion diseases	3/35	9.09461e-05	0.00153787	39.7301	369.698	C1QB;C1QA;C1QC

### Sheet: 3xTg-AD F (6 vs. 21 mo.)
Term	Overlap	P-value	Adjusted P-value	Odds Ratio	Combined Score	Genes
Lysosome	12/121	1.55868e-08	9.44561e-06	9.92896	178.491	CD63;HEXB;LAMP2;CTSZ;HEXA;LAPTM5;CTSH;CD68;CTSD;CTSS;CTSC;CTSB
Immune system	33/998	4.55264e-08	1.37945e-05	3.26433	55.1834	C1QB;C1QA;UNC93B1;PROS1;UBE2D3;ITGB2;CTSS;FYB;IFIT2;C4B;C3;CDC42;INPP5D;CTSH;ITGAV;RAC1;B2M;CTSD;CTSC;CTSB;VCAM1;STAT3;LY86;PPP2R5B;TYROBP;PTPRC;IFI27;BCL2;TLR7;FCGR2B;CD44;TLR3;C1QC
Toll-like receptor endosomal trafficking and processing	2023-05-12	1.42807e-07	2.88471e-05	62.7397	988.888	UNC93B1;TLR7;CTSS;TLR3;CTSB
Complement activation, classical pathway	2023-05-17	1.06456e-06	0.000161281	36.5889	503.205	C1QB;C3;C4B;C1QA;C1QC
TGF-beta signaling in development	2023-05-26	1.04001e-05	0.00126049	20.8984	239.782	TGFB1;BMPR1B;TGFBR1;TGFBR2;BMPR1A
Pancreatic cancer	7/70	1.57278e-05	0.00136157	9.81913	108.6	CDC42;TGFB1;STAT3;TGFA;RAC1;TGFBR1;TGFBR2
Complement and coagulation cascades	7/70	1.57278e-05	0.00136157	9.81913	108.6	C4B;C1QB;C3;C1QA;PROS1;C3AR1;C1QC
Innate immune system	14/319	2.09699e-05	0.00158847	4.13646	44.5597	C1QB;C1QA;UNC93B1;PROS1;UBE2D3;LY86;CTSS;C4B;C3;BCL2;TLR7;TLR3;CTSB;C1QC
Platelet activation, signaling and aggregation	11/205	2.66186e-05	0.0016377	5.0684	53.39	APBB1IP;CDC42;CD63;FCER1G;TGFB1;PROS1;LAMP2;PLEK;CD9;RAC1;CLU
Chagas disease	8/104	2.70247e-05	0.0016377	7.38514	77.6825	C3;C1QB;C1QA;TGFB1;CFLAR;TGFBR1;TGFBR2;C1QC
Leptin influence on immune response	8/110	4.05242e-05	0.00223252	6.9486	70.2754	ABCA1;CSF3R;FCER1G;BCL2;TAC1;FCGR2B;CTSS;IFIT2
Interleukin-2 signaling pathway	24/847	4.5676e-05	0.00223775	2.68216	26.8053	CD53;FCER1G;CTSZ;STAT3;ITGB2;PLEK;LAPTM5;CFLAR;CTSS;FYB;TGFBR2;KLF6;PTPRC;CYTH4;MDFIC;INPP5D;BCL2;CTSH;CD68;CTSD;CTSC;CTSB;LIMS1;B4GALT5

### Sheet: 3xTg-AD F (6 vs. 24 mo.)
Term	Overlap	P-value	Adjusted P-value	Odds Ratio	Combined Score	Genes
Lysosome	14/121	9.75123e-13	5.09014e-10	17.563	485.725	CTSA;CD63;HEXB;CTSZ;HEXA;LAPTM5;CTSS;CTSH;MAN2B1;GUSB;CD68;CTSD;CTSC;CTSB
Immune system	28/998	6.95439e-09	1.8151e-06	4.09528	76.9253	CD86;C1QB;C1QA;UNC93B1;PROS1;ITGB2;CTSS;FYB;C4B;C3;LGALS3;INPP5D;CTSH;B2M;CTSD;CTSC;CTSB;CTSA;VCAM1;STAT3;TAP2;LY86;TYROBP;PTPRC;IFI27;FCGR2B;CD44;C1QC
Interleukin-2 signaling pathway	24/847	7.9215e-08	1.37834e-05	4.04772	66.1846	CD53;FCER1G;CSF1;CTSZ;ITGB2;PLEK;STAT3;LAPTM5;ADD3;MT3;CTSS;FYB;TGFBR2;PTPRC;CYTH4;CCND1;MDFIC;INPP5D;CTSH;VIM;CD68;CTSD;CTSC;CTSB
Complement activation, classical pathway	2023-05-17	1.81761e-07	2.37198e-05	52.9567	821.919	C1QB;C3;C4B;C1QA;C1QC
Complement and coagulation cascades	7/70	1.5054e-06	0.000157164	14.2684	191.289	C4B;C1QB;C3;C1QA;PROS1;C3AR1;C1QC
Hyaluronan metabolism	2023-04-14	3.80254e-06	0.000330821	50.5197	630.478	HEXB;HEXA;GUSB;CD44
Response to elevated platelet cytosolic calcium	7/83	4.77716e-06	0.00035624	11.82	144.814	CD63;TGFB1;PROS1;PLEK;CD9;TLN1;CLU
Platelet activation, signaling and aggregation	10/205	6.50667e-06	0.00042456	6.67142	79.6747	APBB1IP;CD63;TGFB1;FCER1G;PROS1;PLEK;CD9;TLN1;CLU;RHOB
Adaptive immune system	17/606	8.23131e-06	0.000445605	3.85835	45.1719	CD86;CTSA;VCAM1;ITGB2;TAP2;CTSS;FYB;C3;TYROBP;PTPRC;INPP5D;CTSH;FCGR2B;B2M;CTSD;CTSC;CTSB
Oncostatin M	12/311	8.53649e-06	0.000445605	5.26318	61.4274	CCND1;STAT3;TNC;HMOX1;CTSH;VIM;OSMR;B2M;MT3;HK2;TGM2;CTSB
FSH regulation of apoptosis	11/263	9.65518e-06	0.000458182	5.69992	65.8228	AXL;ID4;APOE;FLNC;EZR;TLN1;CLU;MT3;HK2;RHOB;TGFBR2
Mitochondrial pathway of apoptosis: BH3-only Bcl-2 family	7/97	1.3453e-05	0.000585208	9.97424	111.874	CTSA;CTSZ;CTSH;CTSD;CTSS;CTSC;CTSB

### Sheet: WT F (6 vs. 12 mo.)
Term	Overlap	P-value	Adjusted P-value	Odds Ratio	Combined Score	Genes
Cytoplasmic ribosomal proteins	4/108	1.09684e-05	0.000234487	34.7378	396.722	RPL41;RPS29;RPLP1;RPL39
Influenza viral RNA transcription and replication	4/125	1.95406e-05	0.000234487	29.8317	323.466	RPL41;RPS29;RPLP1;RPL39
Influenza infection	4/142	3.22469e-05	0.000246072	26.1344	270.284	RPL41;RPS29;RPLP1;RPL39
Translation	4/151	4.1012e-05	0.000246072	24.5232	247.725	RPL41;RPS29;RPLP1;RPL39
Cap-dependent translation initiation	3/73	0.000114189	0.000548108	37.0882	336.674	RPL41;RPLP1;RPL39
Protein metabolism	4/442	0.00239221	0.00956886	8.10959	48.9457	RPL41;RPS29;RPLP1;RPL39
Disease	4/674	0.0105924	0.0363167	5.23853	23.8229	RPL41;RPS29;RPLP1;RPL39

### Sheet: WT F (6 vs. 15 mo.)
Term	Overlap	P-value	Adjusted P-value	Odds Ratio	Combined Score	Genes
BDNF signaling pathway	4/261	5.90049e-05	0.00670877	23.6169	229.979	BTG2;DUSP1;TXNIP;FOS
Bone remodeling	2023-02-18	0.000103212	0.00670877	166.392	1527.26	EIF2AK2;FOS
Wnt interactions in lipid metabolism and immune response	2/45	0.000658899	0.0285523	61.8295	452.897	DUSP1;FOS
ATF2 transcription factor network	2/59	0.00113083	0.036752	46.6105	316.243	DUSP1;FOS
AP-1 transcription factor network	2/70	0.00158738	0.0412718	39.049	251.697	DUSP1;FOS

### Sheet: WT F (6 vs. 18 mo.)
Term	Overlap	P-value	Adjusted P-value	Odds Ratio	Combined Score	Genes
HIF-1 transcriptional activity in hypoxia	3/66	0.000174463	0.0326245	31.5937	273.405	TFRC;FOS;ABCG2
Bone remodeling	2023-02-18	0.000397305	0.037148	80.4476	629.969	EIF2AK2;FOS

### Sheet: WT F (6 vs. 21 mo.)
Term	Overlap	P-value	Adjusted P-value	Odds Ratio	Combined Score	Genes
Complement activation, classical pathway	2023-04-17	1.47293e-07	2.88694e-05	113.556	1786.32	C1QB;C4B;C1QA;C1QC
Complement and coagulation cascades	4/70	5.0614e-05	0.00439481	22.3075	220.65	C4B;C1QB;C1QA;C1QC
Complement cascade	4/77	7.35845e-05	0.00439481	20.1613	191.877	C4B;C1QB;C1QA;C1QC
Antigen processing and presentation	4/81	8.96899e-05	0.00439481	19.1101	178.09	CD74;TAP2;B2M;CTSS
Immune system	11/998	0.000118928	0.00463245	4.49471	40.6186	C4B;C1QB;C1QA;CD74;PTPRC;TAP2;EIF2AK2;UBE2G1;B2M;CTSS;C1QC
Prion diseases	3/35	0.00014181	0.00463245	33.9375	300.721	C1QB;C1QA;C1QC
Endosomal/vacuolar pathway	2023-02-09	0.000293681	0.00822307	101.709	827.202	B2M;CTSS
Systemic lupus erythematosus	4/139	0.000708642	0.0173617	10.868	78.8168	C4B;C1QB;C1QA;C1QC
Antigen processing: cross presentation	3/79	0.00156537	0.0328352	14.2579	92.1008	TAP2;B2M;CTSS
Prion pathway	2023-02-21	0.00167527	0.0328352	37.4492	239.367	LAMA5;GFAP
Innate immune system	5/319	0.00229618	0.0409137	5.89713	35.8339	C4B;C1QB;C1QA;CTSS;C1QC
