## Supplementary material for "Age, Sex and Alzheimer’s disease: A longitudinal study of 3xTg-AD mice reveals sex-specific disease trajectories and inflammatory responses mirrored in postmortem brains from Alzheimer’s patients": Table S4

### Sheet: 3xTg-AD M (6 vs. 12 mo.)
Term	Overlap	P-value	Adjusted P-value	Odds Ratio	Combined Score	Genes
Complement activation, classical pathway	2023-04-17	7.47394e-11	3.96119e-09	1024.46	23887.4	C1QB;C4B;C1QA;C1QC
Complement and coagulation cascades	4/70	2.84321e-08	7.40119e-07	201.253	3496.91	C1QB;C4B;C1QA;C1QC
Complement cascade	4/77	4.18935e-08	7.40119e-07	181.89	3089.98	C1QB;C4B;C1QA;C1QC
Innate immune system	5/319	2.36107e-07	3.12841e-06	62.6624	956.165	C1QB;C4B;C1QA;CTSS;C1QC
Systemic lupus erythematosus	4/139	4.54185e-07	4.81436e-06	98.0494	1431.99	C1QB;C4B;C1QA;C1QC
Prion diseases	3/35	5.8415e-07	5.15999e-06	267.295	3836.51	C1QB;C1QA;C1QC
Chagas disease	3/104	1.59614e-05	0.000120851	84.3946	932.167	C1QB;C1QA;C1QC
Lysosome	3/121	2.51289e-05	0.000166479	72.1743	764.434	HEXB;CD68;CTSS
Immune system	5/998	6.25443e-05	0.000368316	19.1309	185.18	C1QB;C4B;C1QA;CTSS;C1QC
Activation of C3 and C5	2023-01-06	0.00299658	0.0158819	444.111	2580.41	C4B
Endosomal/vacuolar pathway	2023-01-09	0.00449184	0.0205507	277.528	1500.17	CTSS
Keratan sulfate degradation	2023-01-11	0.00548757	0.0205507	222	1155.57	HEXB

### Sheet: 3xTg-AD M (6 vs. 15 mo.)
Term	Overlap	P-value	Adjusted P-value	Odds Ratio	Combined Score	Genes
Complement activation, classical pathway	2023-04-17	3.54695e-08	7.37766e-06	165.871	2845.45	C1QB;C4B;C1QA;C1QC
Complement and coagulation cascades	5/70	3.08618e-07	3.20963e-05	42.5085	637.252	C1QB;C4B;C1QA;C3AR1;C1QC
Leptin influence on immune response	5/110	2.93907e-06	0.000203776	26.2619	334.509	CX3CR1;CSF3R;FCER1G;FCGR2B;CTSS
Lysosome	5/121	4.69558e-06	0.00024417	23.7584	291.489	HEXB;LAPTM5;CD68;ATP6V0C;CTSS
Systemic lupus erythematosus	5/139	9.24406e-06	0.000384553	20.5483	238.186	C1QB;C4B;C1QA;FCGR2B;C1QC
Complement cascade	4/77	1.84558e-05	0.000639801	29.4498	321.007	C1QB;C4B;C1QA;C1QC
Immune system	10/998	2.49214e-05	0.000740522	6.19401	65.6551	C1QB;C4B;C1QA;TYROBP;UNC93B1;ITGB2;FCGR2B;B2M;CTSS;C1QC
Innate immune system	6/319	4.41287e-05	0.00114735	10.76	107.906	C1QB;C4B;C1QA;UNC93B1;CTSS;C1QC
Prion diseases	3/35	4.99999e-05	0.00115555	49.162	486.875	C1QB;C1QA;C1QC
Chagas disease	4/104	6.02551e-05	0.00125331	21.4692	208.614	C1QB;C1QA;TGFB1;C1QC
Immunoregulatory interactions between a lymphoid and a non-lymphoid cell	4/119	0.000101777	0.00192451	18.6548	171.488	TYROBP;ITGB2;FCGR2B;B2M
Endosomal/vacuolar pathway	2023-02-09	0.000146264	0.00253525	146.168	1290.68	B2M;CTSS

### Sheet: 3xTg-AD M (6 vs. 18 mo.)
Term	Overlap	P-value	Adjusted P-value	Odds Ratio	Combined Score	Genes
Complement and coagulation cascades	7/70	8.20416e-08	3.81494e-05	22.4853	366.87	C4B;C1QB;C1QA;VWF;CFH;C3AR1;C1QC
Lysosome	8/121	2.42829e-07	5.64578e-05	14.4381	219.905	CTSA;HEXB;LAPTM5;MAN2B1;CD68;ATP6V0C;CTSD;CTSS
Complement activation, classical pathway	2023-04-17	1.61945e-06	0.000251015	60.5697	807.601	C1QB;C4B;C1QA;C1QC
Integrin cell surface interactions	6/85	5.66599e-06	0.000658671	15.2021	183.658	VWF;ITGB2;BSG;TNC;ITGAX;FN1
Cell surface interactions at the vascular wall	6/94	1.01538e-05	0.000944304	13.6412	156.842	FCER1G;INPP5D;ITGB2;BSG;ITGAX;FN1
Immune system	17/998	1.66596e-05	0.00129112	3.72461	40.9801	CTSA;C1QB;C1QA;CFH;UNC93B1;STAT3;ITGB2;CTSS;C4B;TYROBP;PTPRC;INPP5D;TLR7;FCGR2B;B2M;CTSD;C1QC
B lymphocyte cell surface molecules	2023-03-11	2.25003e-05	0.00134862	73.114	782.464	PTPRC;ITGB2;FCGR2B
Leptin influence on immune response	6/110	2.49613e-05	0.00134862	11.5332	122.231	ABCA1;CSF3R;FCER1G;ITGAX;FCGR2B;CTSS
Syndecan 2 pathway	4/33	2.61023e-05	0.00134862	27.1301	286.317	TGFB1;FN1;EPHB2;EZR
Toll-like receptor endosomal trafficking and processing	2023-03-12	2.98859e-05	0.00138969	64.9869	677.042	UNC93B1;TLR7;CTSS
Complement cascade	5/77	5.30326e-05	0.00224183	13.766	135.521	C4B;C1QB;C1QA;CFH;C1QC
Dendritic cells in regulating TH1 and TH2 development	2023-03-17	9.06262e-05	0.00351177	41.7668	388.797	ITGAX;TLR7;CD33

### Sheet: WT M (6 vs. 18 mo.)
Term	Overlap	P-value	Adjusted P-value	Odds Ratio	Combined Score	Genes
Chondroitin sulfate/dermatan sulfate degradation	2023-02-13	8.13319e-05	0.0141518	191.081	1799.41	HEXB;DCN
Syndecan 4 pathway	2/32	0.000511011	0.044458	69.9965	530.512	CXCL12;FN1
